# Systematic screens for fertility genes essential for malaria parasite transmission reveal conserved aspects of sex in a divergent eukaryote

**DOI:** 10.1101/2023.12.25.572958

**Authors:** Claire Sayers, Vikash Pandey, Arjun Balakrishnan, Katharine Michie, Dennis Svedberg, Mirjam Hunziker, Mercedes Pardo Calvo, Jyoti Choudhary, Ronnie Berntsson, Oliver Billker

## Abstract

Sexual reproduction in malaria parasites is essential for their transmission to mosquitoes. It also offers a divergent eukaryote model to understand the evolution of sex. Through a panel of genetic screens, where each sex of *Plasmodium berghei* was mutagenised separately with barcoded vectors, we identify 401 sex and transmission-related gene functions and define roles for hundreds of unstudied fertility genes as putative targets for transmission blocking interventions. The functional data provide a deeper understanding of female metabolic reprogramming, meiosis and the axoneme. We identify a protein complex of a SUN domain protein, SUN1, and a moonlighting putative allantoicase, ALLC1, that is essential for male fertility by linking the microtubule organising centre to the nuclear envelope and enabling mitotic spindle formation during male gametogenesis. Both proteins have orthologs in mouse testis, and the data point to an ancient role for atypical SUN domain proteins in fertility. Altogether, our data provide an unbiased picture of the molecular processes that underpin malaria parasite transmission but also highlight ancestral aspects of sex that have evolved close to the last eukaryotic common ancestor.
