## Supplementary material for "Systematic screens for fertility genes essential for malaria parasite transmission reveal conserved aspects of sex in a divergent eukaryote": Table S3 Motility and egress scores

### Sheet: Sheet1
pbanka_id	Gene description	Gene symbol	Known to egress	Known to exflagellate	Motility score	Motility score standard deviation	Motility score + 1xSD	Phenotype "motility reduced" (definition:motility score - 1xSD <-1 motility definition	Egress score	Egress score standard deviation	Egress score + 1xSD	Phenotype "egress and before" (definition: egress score -1xSD < -0.6)	Russel et al. (2023) Male gametocyte rate	Russel et al. (2023) male gametocyte SD	Russel et al. (2023), male gametocyte phenotype
PBANKA_0306100	6-cysteine protein P230	P230	yes	yes	0.19567	0.195708	0.391378	Not Reduced	-0.0749809	0.0804038	0.0054229	Not Reduced	0.116122	0.20412	Not reduced
PBANKA_1024600	liver specific protein 1	LISP1	yes	yes	0.123078	0.121771	0.244848	Not Reduced	0.00796159	0.0319219	0.0398835	Not Reduced	0.446328	0.145152	Not reduced
PBANKA_0616700	NIMA related kinase 4	NEK4	yes	yes	-0.0725244	0.177427	0.104902	Not Reduced	-0.170381	0.0940406	-0.0763409	Not Reduced	0.0496037	0.248311	Not reduced
PBANKA_0501200	early transcribed membrane protein	UIS4	yes	yes	0.0181707	0.0590425	0.0772132	Not Reduced	0.00459402	0.0273391	0.0319331	Not Reduced	0.318785	0.127629	Not reduced
PBANKA_1359700	6-cysteine protein P47	P47	yes	yes	-0.0360826	0.111647	0.0755647	Not Reduced	-0.00804827	0.0629872	0.0549389	Not Reduced	0.416063	0.183343	Not reduced
PBANKA_1359600	6-cysteine protein	P48/45	yes	yes	-0.0118129	0.0846344	0.0728215	Not Reduced	-0.052304	0.0411668	-0.0111372	Not Reduced	-0.212139	0.287382	Not reduced
PBANKA_0101100	liver merozoite formation protein	PALM	yes	yes	-0.0858991	0.150313	0.0644139	Not Reduced	0.0279081	0.0472904	0.0751985	Not Reduced	-0.00712014	0.0824927	Not reduced
PBANKA_0905100	ATP-dependent (S)-NAD(P)H-hydrate dehydratase, putative	NA			-0.155097	0.0923966	-0.0627004	Not Reduced	0.0960068	0.0693028	0.16531	Not Reduced
PBANKA_1110500	translationally-controlled tumor protein homolog	TCTP			-0.154699	0.0903913	-0.0643077	Not Reduced	-0.36492	0.131978	-0.232941	Not Reduced	-0.705923	0.324582	Not reduced
PBANKA_1329600	conserved Plasmodium protein, unknown function	NA			-0.215195	0.138997	-0.076198	Not Reduced	0.00973781	0.0546083	0.0643461	Not Reduced
PBANKA_1422100	drug/metabolite transporter DMT1, putative	DMT1			-0.27339	0.189191	-0.084199	Not Reduced	-0.0909599	0.0916242	0.000664284	Not Reduced	-0.130354	0.0799153	Not reduced
PBANKA_0811100	helicase SKI2W, putative	NA			-0.383543	0.25193	-0.131613	Not Reduced	-0.457599	0.187202	-0.270397	Not Reduced	-0.206309	0.320995	Not reduced
PBANKA_1139800	nuclear fusion protein	GEX1	yes	yes	-0.212002	0.0768128	-0.13519	Not Reduced	-0.289492	0.0580045	-0.231488	Not Reduced	-0.160617	0.170298	Not reduced
PBANKA_1212600	male gamete fusion factor HAP2	HAP2	yes	yes	-0.300682	0.065047	-0.235635	Not Reduced	-0.131149	0.0487238	-0.0824251	Not Reduced
PBANKA_0828000	zinc finger protein, putative	NA	no	no	-0.747343	0.419113	-0.32823	Not Reduced	-1.02798	0.15636	-0.871622	Reduced
PBANKA_0716500	RNA-binding protein, putative	NA			-0.566676	0.14974	-0.416936	Not Reduced	-0.74949	0.133348	-0.616142	Reduced	-1.16233	0.18204	Reduced
PBANKA_0416800	ubiquitin specific protease, putative	NA			-0.604763	0.162426	-0.442337	Not Reduced	-0.326465	0.188131	-0.138334	Not Reduced	-0.632994	0.130934	Not reduced
PBANKA_1362100	tyrosine kinase-like protein, putative	TKL3			-0.571921	0.117725	-0.454196	Not Reduced	0.186281	0.0335971	0.219878	Not Reduced	0.0656598	0.0827015	Not reduced
PBANKA_0308900	conserved Plasmodium protein, unknown function	NA			-0.634022	0.139195	-0.494827	Not Reduced	-0.017415	0.084956	0.067541	Not Reduced	-1.21174	0.177447	Reduced
PBANKA_0933800	conserved Plasmodium protein, unknown function	NA			-0.630623	0.130078	-0.500546	Not Reduced	0.152064	0.0414698	0.193534	Not Reduced	-0.468453	0.121804	Not reduced
PBANKA_0805900	kinesin-8X	NA			-0.556136	0.0553465	-0.50079	Not Reduced	0.0900778	0.0324948	0.122573	Not Reduced	0.196541	0.131979	Not reduced
PBANKA_1235600	adenosylhomocysteinase, putative	SAHH			-0.67514	0.17247	-0.502669	Not Reduced	-0.759403	0.279866	-0.479537	Not Reduced	-1.31105	0.166879	Reduced
PBANKA_0929300	actin-related protein 2/3 complex subunit 1, putative	ARC40			-0.661492	0.152352	-0.509141	Not Reduced	-0.0865771	0.0549871	-0.0315899	Not Reduced	-0.385891	0.206269	Not reduced
PBANKA_0301800	condensin-2 complex subunit H2, putative	CAPH2			-0.75699	0.239162	-0.517828	Not Reduced	0.71271	0.174147	0.886857	Not Reduced	0.249096	0.264219	Not reduced
PBANKA_0913000	condensin-2 complex subunit D3, putative	CAPD3			-0.82475	0.301429	-0.52332	Not Reduced	0.560772	0.132237	0.693009	Not Reduced	0.363956	0.39462	Not reduced
PBANKA_0604700	shewanella-like protein phosphatase 2, putative	SHLP2			-0.696614	0.166937	-0.529677	Not Reduced	0.375102	0.103899	0.479001	Not Reduced	0.210312	0.20725	Not reduced
PBANKA_1430900	SUN domain-containing protein, putative	NA			-0.640253	0.108555	-0.531698	Not Reduced	-0.180039	0.0485222	-0.131517	Not Reduced	0.8312	0.297996	Not reduced
PBANKA_1329000	conserved Plasmodium protein, unknown function	NA			-0.639634	0.0742343	-0.5654	Not Reduced	-0.058104	0.0275072	-0.0305969	Not Reduced	0.14443	0.292782	Not reduced
PBANKA_0940200	DNA replication ATP-dependent helicase/nuclease DNA2, putative	DNA2			-0.819601	0.236433	-0.583168	Not Reduced	-0.212996	0.136418	-0.0765782	Not Reduced
PBANKA_1304500	protein SOC3	SOC3	probably	no	-0.681943	0.0847489	-0.597194	Not Reduced	-0.379343	0.0771685	-0.302174	Not Reduced	0.0375862	0.222066	Not reduced
PBANKA_0405600	microtubule-associated protein RP/EB family, putative	EB1			-0.798023	0.146572	-0.65145	Not Reduced	-0.0321354	0.0647226	0.0325872	Not Reduced	0.121266	0.227058	Not reduced
PBANKA_1349400	DNA replication complex GINS protein, putative	NA			-0.781516	0.129108	-0.652408	Not Reduced	-0.586072	0.162973	-0.423099	Not Reduced	-0.318378	0.0912876	Not reduced
PBANKA_1336900	conserved Plasmodium protein, unknown function	NA			-0.723143	0.0501773	-0.672966	Not Reduced	0.0799378	0.073069	0.153007	Not Reduced	0.0886722	0.175783	Not reduced
PBANKA_0819400	conserved Plasmodium protein, unknown function	NA			-0.91093	0.217448	-0.693481	Not Reduced	-0.779658	0.174668	-0.60499	Reduced	0.140541	0.123717	Not reduced
PBANKA_1235900	zinc finger protein, putative	NA	no		-0.876477	0.168381	-0.708095	Not Reduced	-0.836748	0.163795	-0.672953	Reduced	-1.74911	0.254532	Reduced
PBANKA_0811800	actin-like protein, putative	ALP5a			-0.812808	0.0929684	-0.719839	Not Reduced	0.256181	0.0549632	0.311144	Not Reduced
PBANKA_1217700	ATP-dependent RNA helicase DDX6	DOZI	reduced	yes	-0.976703	0.201375	-0.775328	Not Reduced	-0.794725	0.190388	-0.604337	Reduced	-1.41267	0.133574	Reduced
PBANKA_0208300	novel putative transporter 1	NPT1			-1.19588	0.407427	-0.788451	Not Reduced	-0.81412	0.225033	-0.589087	Not Reduced	-1.81717	0.41386	Reduced
PBANKA_0310000	protein SIS1, putative	SIS1			-1.04786	0.220013	-0.827842	Not Reduced	-0.0466654	0.170777	0.124112	Not Reduced	-1.49791	0.460933	No power
PBANKA_1108200	conserved protein, unknown function	NA			-1.07679	0.234739	-0.842048	Not Reduced	-0.198612	0.0329027	-0.16571	Not Reduced	-0.441039	0.243094	Not reduced
PBANKA_1038200	nuclear formin-like protein MISFIT	MISFIT	yes	yes	-1.10376	0.241088	-0.862671	Not Reduced	0.0206303	0.0485154	0.0691457	Not Reduced	-0.0223946	0.0944181	Not reduced
PBANKA_0908500	myosin K	MyoK			-1.19241	0.316397	-0.876009	Not Reduced	0.283475	0.105755	0.389229	Not Reduced	-0.0777366	0.178722	Not reduced
PBANKA_1034800	conserved Plasmodium protein, unknown function	NA			-1.15086	0.270799	-0.880059	Not Reduced	0.507963	0.189773	0.697736	Not Reduced	-0.293528	0.290779	Not reduced
PBANKA_1210900	phosphoglucomutase, putative	NA			-1.02743	0.137111	-0.890324	Not Reduced	-0.00978204	0.0687849	0.0590029	Not Reduced	-0.633047	0.143897	No power
PBANKA_1402400	Sld5 domain-containing protein, putative	NA			-0.978129	0.0843563	-0.893773	Not Reduced	-0.552954	0.108623	-0.444331	Not Reduced	-0.315739	0.198662	Not reduced
PBANKA_1427200	protein phosphatase PPM5	PPM5			-1.26792	0.343841	-0.924074	Not Reduced	-0.224342	0.0758635	-0.148479	Not Reduced
PBANKA_0831800	elongation factor Tu, putative	NA			-1.177	0.249465	-0.927533	Not Reduced	-0.678449	0.0885389	-0.58991	Not Reduced	-0.0551053	0.128488	Not reduced
PBANKA_1312700	gamete egress and sporozoite traversal protein	GEST	no	no	-1.12674	0.172975	-0.95377	Not Reduced	-1.1792	0.129929	-1.04927	Reduced	0.520837	0.1386	Not reduced
PBANKA_1349700	conserved Plasmodium protein, unknown function	NA			-1.25134	0.279424	-0.971919	Not Reduced	-0.571142	0.0840306	-0.487111	Not Reduced
PBANKA_0806000	ubiquitin-conjugating enzyme E2, putative	NA			-1.74363	0.74746	-0.996173	Not Reduced	-0.582408	0.252084	-0.330324	Not Reduced
PBANKA_1143200	conserved Plasmodium protein, unknown function	NA			-1.21311	0.203432	-1.00968	Reduced	-1.05398	0.201492	-0.852492	Reduced	0.393905	0.154099	Not reduced
PBANKA_0832400	conserved protein, unknown function	NA			-1.18436	0.173065	-1.01129	Reduced	-0.0307321	0.0845489	0.0538168	Not Reduced	-0.0101953	0.306154	Not reduced
PBANKA_1213200	conserved Plasmodium protein, unknown function	NA			-1.16442	0.135584	-1.02884	Reduced	0.155118	0.0439731	0.199091	Not Reduced	0.281951	0.119732	Not reduced
PBANKA_1135500	high mobility group protein B4, putative	HMGB4			-1.17219	0.143202	-1.02899	Reduced	0.184842	0.117024	0.301866	Not Reduced	0.199484	0.194598	Not reduced
PBANKA_0933600	dynein light chain Tctex-type, putative	NA			-1.22691	0.178131	-1.04878	Reduced	-0.320677	0.0529824	-0.267694	Not Reduced	0.347903	0.232458	Not reduced
PBANKA_1233400	WD repeat-containing protein 26, putative	WDR26			-1.15966	0.102653	-1.05701	Reduced	0.0762589	0.0730413	0.1493	Not Reduced	-0.0897711	0.219238	Not reduced
PBANKA_1340400	lactate dehydrogenase, putative	NA			-1.1742	0.116735	-1.05746	Reduced	0.0194849	0.0671026	0.0865875	Not Reduced	0.198265	0.176748	Not reduced
PBANKA_1215900	conserved Plasmodium protein, unknown function	NA			-1.31363	0.254225	-1.0594	Reduced	-0.454924	0.117823	-0.3371	Not Reduced	0.129748	0.311116	Not reduced
PBANKA_1464600	conserved Plasmodium protein, unknown function	NA			-1.38573	0.318918	-1.06682	Reduced	-0.812515	0.303013	-0.509502	Not Reduced	-2.09354	0.204303	Reduced
PBANKA_1108800	leucine-rich repeat protein	LRR2			-1.1689	0.0873451	-1.08155	Reduced	-0.40132	0.0742309	-0.327089	Not Reduced	-0.30391	0.160379	Not reduced
PBANKA_0709900	conserved Plasmodium protein, unknown function	NA			-1.28478	0.198141	-1.08664	Reduced	-0.50304	0.0941655	-0.408875	Not Reduced
PBANKA_0826400	zinc binding protein (Yippee), putative	NA			-1.18589	0.0757898	-1.1101	Reduced	0.018147	0.0664371	0.084584	Not Reduced	-0.0598533	0.0736837	Not reduced
PBANKA_1414700	ADP-ribosylation factor, putative	NA			-1.18201	0.0552046	-1.1268	Reduced	-0.456655	0.024361	-0.432294	Not Reduced	-0.350824	0.154355	Not reduced
PBANKA_1304400	allantoicase, putative	NA			-1.18654	0.0568709	-1.12967	Reduced	0.0690755	0.0538677	0.122943	Not Reduced	0.0972606	0.287328	Not reduced
PBANKA_1312000	condensin-2 complex subunit G2, putative	CAPG2			-1.46579	0.326196	-1.13959	Reduced	0.471006	0.235269	0.706274	Not Reduced	-0.197257	0.285475	Not reduced
PBANKA_0824600	conserved protein, unknown function	NA			-1.24562	0.088214	-1.15741	Reduced	-0.169059	0.0756839	-0.0933748	Not Reduced	0.572842	0.155046	Not reduced
PBANKA_0940100	pseudo-tyrosine kinase-like protein	pTKL			-1.37359	0.187887	-1.1857	Reduced	0.427497	0.0888008	0.516297	Not Reduced	-0.402281	0.146129	Not reduced
PBANKA_0824400	cyclin-dependent kinases regulatory subunit, putative	NA			-1.41576	0.229088	-1.18667	Reduced	-0.580457	0.0777988	-0.502658	Not Reduced	0.436781	0.174569	Not reduced
PBANKA_0820300	protein disulfide-isomerase PDI-Trans	PDI-Trans			-1.54146	0.333718	-1.20775	Reduced	0.180785	0.0898362	0.270621	Not Reduced	-0.812258	0.190191	Reduced
PBANKA_1441100	haloacid dehalogenase-like hydrolase, putative	HAD2			-1.30187	0.093981	-1.20789	Reduced	-0.545366	0.127421	-0.417945	Not Reduced	-0.496454	0.0775221	Not reduced
PBANKA_1442800	leucine-rich repeat protein	LRR13			-1.85609	0.641277	-1.21482	Reduced	0.219504	0.192531	0.412035	Not Reduced
PBANKA_0517700	ubiquitin-conjugating enzyme E2, putative	NA			-1.35413	0.138811	-1.21532	Reduced	-0.0669323	0.0672403	0.000308	Not Reduced	-0.170976	0.13275	Not reduced
PBANKA_1109600	conserved Plasmodium protein, unknown function	NA			-1.7045	0.435542	-1.26896	Reduced	0.0905524	0.102688	0.19324	Not Reduced	-0.371618	0.16451	Not reduced
PBANKA_0805500	conserved Plasmodium protein, unknown function	NA			-1.44563	0.175915	-1.26972	Reduced	-0.145074	0.0785853	-0.066489	Not Reduced	-0.0324637	0.392732	Not reduced
PBANKA_0832500	PIH1 domain-containing protein, putative	NA			-1.43447	0.16048	-1.27399	Reduced	-0.134341	0.104576	-0.0297644	Not Reduced	-0.182444	0.341633	Not reduced
PBANKA_0413400	zinc finger protein, putative	NA	no	no	-1.41086	0.133308	-1.27755	Reduced	-1.00732	0.188501	-0.818818	Reduced	-2.22694	0.319073	Reduced
PBANKA_0314900	SUZ domain-containing protein, putative	NA			-1.48652	0.20895	-1.27757	Reduced	-0.0667406	0.140175	0.0734349	Not Reduced
PBANKA_1102300	conserved Plasmodium protein, unknown function	NA			-1.47763	0.186284	-1.29135	Reduced	0.0587218	0.0651659	0.123888	Not Reduced	0.0297306	0.200749	Not reduced
PBANKA_0301400	conserved Plasmodium protein, unknown function	NA			-1.54246	0.25008	-1.29238	Reduced	0.211103	0.219208	0.430311	Not Reduced	0.799704	0.168478	Not reduced
PBANKA_0708100	dynein light chain 1	DLC1			-1.49229	0.177869	-1.31442	Reduced	-0.0861725	0.0593283	-0.0268442	Not Reduced	0.405504	0.232419	Not reduced
PBANKA_0510600	cell division cycle protein 20 homolog	CDC20	yes	no	-1.51848	0.199502	-1.31898	Reduced	-0.658806	0.0599289	-0.598877	Not Reduced	-0.0388861	0.166024	Not reduced
PBANKA_1303100	conserved Plasmodium protein, unknown function	NA			-1.56631	0.236667	-1.32964	Reduced	-0.180631	0.0729551	-0.107676	Not Reduced	-0.0281998	0.174619	Not reduced
PBANKA_0713500	conserved Plasmodium protein, unknown function	NA			-1.44983	0.118531	-1.3313	Reduced	-1.85642	0.162444	-1.69397	Reduced	-2.78789	0.369928	Reduced
PBANKA_1132800	conserved Plasmodium protein, unknown function	NA			-1.63267	0.271247	-1.36142	Reduced	-1.193	0.138672	-1.05433	Reduced	0.375976	0.174046	Not reduced
PBANKA_0618400	tetratricopeptide repeat protein, putative	NA			-1.5456	0.179705	-1.3659	Reduced	0.233646	0.0949166	0.328562	Not Reduced	-0.051011	0.18095	Not reduced
PBANKA_0102400	AT-rich interactive domain-containing protein, putative	NA			-1.62476	0.240057	-1.38471	Reduced	-0.818039	0.172772	-0.645268	Reduced
PBANKA_1202300	dynein attachment factor-domain containing protein, putative	NA			-1.48905	0.0983665	-1.39069	Reduced	-0.161531	0.0751681	-0.0863627	Not Reduced	-0.140532	0.350005	Not reduced
PBANKA_1115100	gametogenesis essential protein 1, putative	GEP1		no	-1.96992	0.536462	-1.43346	Reduced	-1.02448	0.124506	-0.899975	Reduced	-0.0422473	0.124566	Not reduced
PBANKA_1437500	AP2 domain transcription factor AP2-G	AP2-G	no	no	-1.66514	0.21793	-1.44721	Reduced	-1.10963	0.221212	-0.888414	Reduced	-2.64052	0.216206	Reduced
PBANKA_0106200	spindle assembly abnormal protein 6	SAS6	yes	no	-1.61272	0.159727	-1.453	Reduced	-0.043181	0.0730451	0.0298641	Not Reduced	-0.162695	0.15352	Reduced
PBANKA_0930800	conserved Plasmodium protein, unknown function	NA			-1.62384	0.156364	-1.46747	Reduced	-0.638235	0.0515649	-0.58667	Not Reduced	-0.0507469	0.168169	Not reduced
PBANKA_0102200	trophozoite exported protein 1, putative	TEX1			-1.77524	0.279458	-1.49578	Reduced	-0.712228	0.28164	-0.430588	Not Reduced	-2.20076	0.498458	Reduced
PBANKA_1433200	anaphase-promoting complex subunit 10, putative	APC10			-1.69475	0.179227	-1.51553	Reduced	-0.647793	0.0776151	-0.570178	Not Reduced	0.306504	0.256304	Not reduced
PBANKA_1425800	conserved Plasmodium protein, unknown function	NA			-1.65687	0.132353	-1.52452	Reduced	0.0318333	0.0552683	0.0871016	Not Reduced	-0.207207	0.156005	Not reduced
PBANKA_1104800	actin-like protein, putative	ALP2b			-1.71946	0.18459	-1.53487	Reduced	-0.668666	0.113132	-0.555534	Not Reduced
PBANKA_1101500	anaphase-promoting complex subunit 3	APC3	yes	no	-1.73045	0.194963	-1.53548	Reduced	-0.633882	0.0981266	-0.535755	Not Reduced	0.31763	0.169283	Not reduced
PBANKA_0313600	conserved Plasmodium protein, unknown function	NA			-1.98561	0.445039	-1.54057	Reduced	0.0434821	0.158172	0.201654	Not Reduced	-0.394171	0.223382	Not reduced
PBANKA_1322200	spindle assembly abnormal protein 4, putative	SAS4	yes	no	-1.7438	0.190468	-1.55333	Reduced	0.150607	0.11723	0.267837	Not Reduced	0.434721	0.146843	Not reduced
PBANKA_0921600	alternative splicing factor SR-MG	SR-MG			-1.65439	0.100884	-1.55351	Reduced	0.170064	0.0783434	0.248408	Not Reduced	0.0595117	0.0454376	Not reduced
PBANKA_0904600	conserved Plasmodium protein, unknown function	NA			-1.83101	0.26066	-1.57035	Reduced	0.0302252	0.064902	0.0951272	Not Reduced	0.275296	0.127338	Not reduced
PBANKA_0828200	conserved Plasmodium protein, unknown function	NA			-1.70926	0.127794	-1.58147	Reduced	-0.0638856	0.0620164	-0.00186923	Not Reduced	0.414192	0.323554	Not reduced
PBANKA_0834600	tubulin delta chain, putative	NA			-1.64136	0.0577261	-1.58364	Reduced	-0.12088	0.0335683	-0.0873113	Not Reduced	-0.185529	0.0540445	Not reduced
PBANKA_1040000	conserved protein, unknown function	NA			-1.87499	0.289923	-1.58507	Reduced	-1.15964	0.118701	-1.04094	Reduced
PBANKA_1300500	tubulin epsilon chain, putative	NA			-1.67033	0.062027	-1.6083	Reduced	0.0278878	0.0679992	0.095887	Not Reduced
PBANKA_1030100	actin II	ACT2			-1.81339	0.193122	-1.62027	Reduced	-0.530552	0.0702264	-0.460326	Not Reduced	-0.0291424	0.113372	Not reduced
PBANKA_0512800	merozoite TRAP-like protein	MTRAP	no	no	-2.66799	1.01496	-1.65303	Reduced	-1.26978	0.0420081	-1.22777	Reduced
PBANKA_0722000	phosphatidylinositol 4-kinase, putative	NA			-1.99731	0.340938	-1.65638	Reduced	-0.377041	0.361569	-0.0154723	Not Reduced
PBANKA_1018300	dynein intermediate chain, putative	NA			-1.85911	0.166857	-1.69225	Reduced	-0.194217	0.0811488	-0.113068	Not Reduced	0.069695	0.144999	Not reduced
PBANKA_0204200	tubulin-specific chaperone a, putative	NA			-1.79881	0.104497	-1.69432	Reduced	0.276009	0.0417355	0.317744	Not Reduced	-0.0816749	0.0736634	Not reduced
PBANKA_0622000	conserved Plasmodium protein, unknown function	NA			-1.85446	0.13595	-1.71851	Reduced	0.178868	0.079159	0.258027	Not Reduced
PBANKA_0100800	zinc finger protein, putative	NA			-1.79102	0.0670428	-1.72398	Reduced	0.0979539	0.0528217	0.150776	Not Reduced	-0.198019	0.222087	Not reduced
PBANKA_1030400	conserved Plasmodium protein, unknown function	NA			-1.88798	0.0812323	-1.80675	Reduced	0.19773	0.0278761	0.225606	Not Reduced	0.0563034	0.115572	Not reduced
PBANKA_1115200	gamete egress protein GEP	GEP	no	no	-1.92814	0.102762	-1.82537	Reduced	-0.0386722	0.0802879	0.0416156	Not Reduced	0.108528	0.10878	Not reduced
PBANKA_0202700	kinesin-8B	NA			-2.05997	0.210534	-1.84944	Reduced	-0.103484	0.0461629	-0.0573216	Not Reduced	-0.632955	0.167681	Not reduced
PBANKA_1216800	conserved Plasmodium protein, unknown function	NA			-2.05027	0.194279	-1.85599	Reduced	-0.105286	0.0707487	-0.0345378	Not Reduced	-0.0576415	0.120745	Not reduced
PBANKA_1038700	tetratricopeptide repeat protein, putative	NA			-2.00938	0.138294	-1.87108	Reduced	-0.600645	0.0864695	-0.514176	Not Reduced	0.0225803	0.23713	Not reduced
PBANKA_1320100	conserved Plasmodium protein, unknown function	UIS25			-2.15008	0.268508	-1.88157	Reduced	0.395302	0.12568	0.520982	Not Reduced	0.223407	0.0844649	Not reduced
PBANKA_1431200	conserved Plasmodium protein, unknown function	NA			-2.00021	0.0995189	-1.90069	Reduced	0.00370074	0.0810679	0.0847687	Not Reduced	-1.0162	0.234106	Reduced
PBANKA_0404300	P-loop containing nucleoside triphosphate hydrolase, putative	NA			-2.20504	0.299516	-1.90552	Reduced	0.294988	0.0746477	0.369636	Not Reduced	0.371721	0.227355	Not reduced
PBANKA_1417700	conserved Plasmodium protein, unknown function	NA			-2.33769	0.427934	-1.90975	Reduced	-0.095927	0.0600555	-0.0358716	Not Reduced	-0.134432	0.150235	Not reduced
PBANKA_1459100	conserved Plasmodium protein, unknown function	NA			-2.08933	0.175164	-1.91417	Reduced	-0.754409	0.155969	-0.598441	Not Reduced	0.464598	0.114173	Not reduced
PBANKA_1431500	radial spoke head protein 9, putative	RSPH9	yes	no	-2.2039	0.208756	-1.99515	Reduced	-0.0024978	0.113523	0.111025	Not Reduced	0.286695	0.429841	Not reduced
PBANKA_1336500	CKK domain-containing protein, putative	NA			-2.09758	0.0957543	-2.00183	Reduced	0.475254	0.0951205	0.570375	Not Reduced	0.215179	0.105223	Not reduced
PBANKA_0702000	conserved protein, unknown function	NA			-2.09263	0.0579339	-2.0347	Reduced	-0.128198	0.0637714	-0.0644264	Not Reduced	0.0654292	0.279292	Not reduced
PBANKA_0933700	mitogen-activated protein kinase 2	MAPK2	yes	no	-2.12802	0.072608	-2.05541	Reduced	0.181216	0.0356544	0.216871	Not Reduced	-0.151048	0.206843	Not reduced
PBANKA_1205300	roadblock/LC7 domain-containing protein, putative	NA			-2.28724	0.195597	-2.09164	Reduced	0.322855	0.130097	0.452952	Not Reduced	-0.0240772	0.3165	Not reduced
PBANKA_0902600	leucine-rich repeat protein	LRR10			-2.23852	0.0844297	-2.15409	Reduced	0.317007	0.0707842	0.387791	Not Reduced	0.214887	0.130119	Not reduced
PBANKA_0942300	radial spoke head protein, putative	NA			-2.50378	0.310494	-2.19329	Reduced	0.371214	0.0690099	0.440224	Not Reduced	-0.258935	0.148715	Not reduced
PBANKA_1019000	conserved Plasmodium protein, unknown function	NA			-2.5029	0.121366	-2.38153	Reduced	0.362185	0.0876336	0.449818	Not Reduced	-0.216656	0.235826	Not reduced
