## Supplementary material for "Systematic screens for fertility genes essential for malaria parasite transmission reveal conserved aspects of sex in a divergent eukaryote": Table S4 Protein pull down data

### Sheet: SUN1-HA pull down
			SAINT probability score	Peptide counts			Fold change
GENE_ID	PREVIOUS ID	DESCRIPTION		SUN1-HA	no tag control	no antibody control	SUN1_FC
PBANKA_1430900	PBANKA_143090	SUN domain-containing protein, putative	1	118	0	0	42.05
PBANKA_0818900	PBANKA_081890	endoplasmic reticulum chaperone BiP, putative	1	104	2	0	7.92
PBANKA_1304400	PBANKA_130440	allantoicase, putative	1	26	0	0	10.05
PBANKA_0927700	PBANKA_092770	DDRGK domain-containing protein, putative	1	4	0	0	2.39
PBANKA_1204400	PBANKA_120440	DNA/RNA-binding protein Alba 3, putative	0.98	4	0	1	1.86
PBANKA_1106700	PBANKA_110670	60S ribosomal protein L4, putative	0.98	2	0	0	1.7
PBANKA_1346700	PBANKA_134670	60S ribosomal protein L23, putative	0.98	2	0	0	1.7
PBANKA_1028400	PBANKA_102840	60S ribosomal protein L10, putative	0.98	2	0	0	1.7
PBANKA_0918000	PBANKA_091800	60S acidic ribosomal protein P0, putative	0.98	2	0	0	1.7
PBANKA_1458800	PBANKA_145880	kinesin-15, putative	0.98	2	0	0	1.7
PBANKA_1231800	PBANKA_123180	60S ribosomal protein L12, putative	0.98	2	0	0	1.7
PBANKA_1215600	PBANKA_121560	40S ribosomal protein S3A, putative	0.98	2	0	0	1.7
PBANKA_0407700	PBANKA_040770	60S acidic ribosomal protein P2, putative	0.98	2	0	0	1.7
PBANKA_1423300	PBANKA_142330	DNA/RNA-binding protein Alba 1, putative	0.91	3	0	1	1.59
PBANKA_1234800	PBANKA_123480	40S ribosomal protein S9, putative	0.83	4	0	2	1.52
PBANKA_0712600	PBANKA_071260	14-3-3 protein	0.67	3	0	2	1.29
PBANKA_0715500	PBANKA_071550	phosphoglucomutase-2	0.67	3	0	2	1.29
PBANKA_0807600	PBANKA_080760	40S ribosomal protein S11, putative	0.66	3	1	1	0.65
PBANKA_0108800	PBANKA_010880	histone H3, putative	0.6	4	0	3	1.28
PBANKA_1109700	PBANKA_110970	KH domain-containing protein, putative	0.6	4	0	3	1.28
PBANKA_1214300	PBANKA_121430	enolase, putative	0.4	2	0	2	1.07
PBANKA_0414600	PBANKA_041460	40S ribosomal protein S15A, putative	0.4	2	0	2	1.07
PBANKA_1355100	PBANKA_135510	40S ribosomal protein S6, putative	0.27	3	1	2	0.6
PBANKA_1329300	PBANKA_132930	40S ribosomal protein S3, putative	0.2	8	1	6	0.83
PBANKA_0922100	PBANKA_092210	40S ribosomal protein S18, putative	0.15	5	2	3	0.49
PBANKA_1344100	PBANKA_134410	myosin F	0.11	3	0	4	0.95
PBANKA_1000600	PBANKA_100060	erythrocyte membrane antigen 1	0.11	3	0	4	0.95
PBANKA_0918100	PBANKA_091810	60S ribosomal protein L38, putative	0.08	7	4	3	0.37
PBANKA_0830200	PBANKA_083020	high molecular weight rhoptry protein 2	0.06	5	0	6	1
PBANKA_0711900	PBANKA_071190	heat shock protein 70	0.05	22	2	15	0.96
PBANKA_1200600	PBANKA_120060	Plasmodium exported protein, unknown function	0.01	11	0	12	1.08
PBANKA_0404000	PBANKA_040400	conserved Plasmodium protein, unknown function	0.01	7	0	9	0.95
PBANKA_1320100	PBANKA_132010	conserved Plasmodium protein, unknown function	0.01	6	0	8	0.93
PBANKA_1420600	PBANKA_142060	histone H2B variant, putative	0.01	3	2	3	0.37
PBANKA_1434700	PBANKA_143470	clathrin heavy chain, putative	0	104	0	124	1.01
PBANKA_0941900	PBANKA_094190	histone H4, putative	0	18	4	14	0.58
PBANKA_1217600	PBANKA_121760	histone H2A.Z, putative	0	8	0	10	0.97
PBANKA_1117000	PBANKA_111700	histone H2A, putative	0	8	5	12	0.28
PBANKA_1133400	PBANKA_113340	elongation factor 1-alpha	0	7	2	9	0.47
PBANKA_1009300	PBANKA_100930	clathrin light chain, putative	0	7	0	10	0.88
PBANKA_1310400	PBANKA_131040	centrin-2, putative	0	6	0	10	0.79
PBANKA_0941800	PBANKA_094180	histone H2B, putative	0	5	3	7	0.32
PBANKA_1236600	PBANKA_123660	conserved Plasmodium protein, unknown function	0	5	0	10	0.7
PBANKA_1423600	PBANKA_142360	40S ribosomal protein S16, putative	0	4	5	2	0.22
PBANKA_0906900	PBANKA_090690	conserved Plasmodium protein, unknown function	0	3	0	9	0.57
PBANKA_1301300	PBANKA_130130	trailer hitch homolog	0	3	1	8	0.4
PBANKA_1400600	PBANKA_140060	cytoadherence linked asexual protein, putative	0	2	0	5	0.69
PBANKA_0206300	PBANKA_020630	centrin-1, putative	0	2	0	4	0.79
PBANKA_1231000	PBANKA_123100	40S ribosomal protein S11, putative	0	2	1	3	0.46
PBANKA_1022000	PBANKA_102200	40S ribosomal protein S25, putative	0	1	1	1	0.43
PBANKA_1311600	PBANKA_131160	calponin homology domain-containing protein, putative	0	1	0	2	0.85
PBANKA_1331900	PBANKA_133190	eukaryotic initiation factor 4a, putative	0	1	0	0	1.35
PBANKA_0943600	PBANKA_094360	60S acidic ribosomal protein P1, putative	0	1	0	0	1.35
PBANKA_0919100	PBANKA_091910	parasitophorous vacuolar protein 1	0	1	0	0	1.35
PBANKA_1220200	PBANKA_122020	lysophospholipase, putative	0	1	0	1	1.05
PBANKA_0906400	PBANKA_090640	60S ribosomal protein L35ae, putative	0	1	0	0	1.35
PBANKA_0930300	PBANKA_093030	GTP-binding nuclear protein RAN/TC4, putative	0	1	3	1	0.2
PBANKA_1234200	PBANKA_123420	40S ribosomal protein S24, putative	0	1	0	0	1.35
PBANKA_0416000	PBANKA_041600	high molecular weight rhoptry protein 3, putative	0	1	0	2	0.85
PBANKA_1103000	PBANKA_110300	serine/arginine-rich splicing factor 12, putative	0	1	1	0	0.47
PBANKA_0906500	PBANKA_090650	60S ribosomal protein L28, putative	0	1	3	1	0.2
PBANKA_0619700	PBANKA_061970	rhoptry-associated leucine zipper-like protein 1, putative	0	1	0	0	1.35
PBANKA_1019700	PBANKA_101970	conserved Plasmodium protein, unknown function	0	1	0	0	1.35
PBANKA_1416300	PBANKA_141630	40S ribosomal protein S19, putative	0	1	0	1	1.05
PBANKA_1351900	PBANKA_135190	60S ribosomal protein L6, putative	0	1	0	0	1.35
PBANKA_1351700	PBANKA_135170	LMBR1 domain-containing protein, putative	0	1	0	0	1.35
PBANKA_1354400	PBANKA_135440	60S ribosomal protein L18, putative	0	1	0	0	1.35
PBANKA_1401300	PBANKA_140130	40S ribosomal protein S7, putative	0	1	0	0	1.35
PBANKA_1431400	PBANKA_143140	conserved Plasmodium protein, unknown function	0	1	0	2	0.85
PBANKA_1364200	PBANKA_136420	60S ribosomal protein L17, putative	0	1	0	0	1.35
PBANKA_1139800	PBANKA_113980	nuclear fusion protein	0	1	0	0	1.35
PBANKA_1420500	PBANKA_142050	conserved Plasmodium protein, unknown function	0	1	0	0	1.35
PBANKA_1033800	PBANKA_103380	conserved protein, unknown function	0	1	0	4	0.63
PBANKA_0941500	PBANKA_094150	40S ribosomal protein S4, putative	0	1	2	0	0.29
PBANKA_0704700	PBANKA_070470	conserved Plasmodium protein, unknown function	0	1	0	1	1.05
PBANKA_0405500	PBANKA_040550	60S ribosomal protein L7, putative	0	1	0	0	1.35
PBANKA_0706800	PBANKA_070680	DnaJ protein, putative	0	1	0	0	1.35

### Sheet: ALLC1-HA pull down
				Peptide count
GENE_ID	DESCRIPTION	# AAs	MW [kDa]	ALLC1-HA	no tag control
PBANKA_1304400	allantoicase, putative	478	56.1	125
PBANKA_1430900	SUN domain-containing protein, putative	872	102.5	54
PBANKA_1425100	karyopherin alpha, putative	545	61.1	52
PBANKA_0927700	DDRGK domain-containing protein, putative	1889	216.4	23
PBANKA_1458800	kinesin-15	1414	164.9	15
PBANKA_0818900	endoplasmic reticulum chaperone BiP	651	72.1	9	1
PBANKA_0712600	14-3-3 protein	262	30.2	7	1
PBANKA_1310800	40S ribosomal protein S5, putative	271	29.9	7	1
PBANKA_1215600	40S ribosomal protein S3A, putative	262	30	5
PBANKA_1341700	conserved Plasmodium protein, unknown function	2004	236.6	5
PBANKA_1423300	DNA/RNA-binding protein Alba 1, putative	242	26.9	4	1
PBANKA_0417500	60S ribosomal protein L32, putative	131	15.5	4
PBANKA_1355100	40S ribosomal protein S6, putative	310	35.4	3
PBANKA_1338600	60S ribosomal protein L23, putative	181	20.7	3
PBANKA_1407600	60S ribosomal protein L24, putative	163	18.9	3
PBANKA_1331900	eukaryotic initiation factor 4a, putative	398	45.3	3	1
PBANKA_0920700	conserved Plasmodium protein, unknown function	439	50.8	3
PBANKA_1033900	40S ribosomal protein S8e, putative	218	25	2
PBANKA_1135100	40S ribosomal protein S15, putative	151	17.2	2
PBANKA_1416300	40S ribosomal protein S19, putative	145	16.9	2
PBANKA_1234800	40S ribosomal protein S9, putative	189	22.1	2
PBANKA_1354400	60S ribosomal protein L18, putative	184	21.7	2
PBANKA_1224100	kinesin-like protein, putative	727	85.2	2
PBANKA_1307600	dephospho-CoA kinase, putative	274	31.8	2
